# Mass spectrometry imaging of natural carbonyl products directly from agar-based microbial interactions using 4-APEBA derivatization

**DOI:** 10.1101/2023.05.15.540794

**Authors:** Dušan Veličković, Kevin J. Zemaitis, Arunima Bhattacharjee, Christopher R. Anderton

**Affiliations:** Environmental Molecular Sciences Laboratory, Pacific Northwest National Laboratory, Richland, WA 99354

**Keywords:** MALDI, metabolomics, carboxylic acids, aldehydes, ketones, *Bacillus subtilis*, *Fusarium*

## Abstract

Aliphatic carboxylic acids, aldehydes, and ketones play diverse roles in microbial adaptation to their microenvironment, from excretion as toxins to adaptive metabolites for membrane fluidity. However, the spatial distribution of these molecules throughout biofilms, and how microbes in these environments exchange these molecules remains elusive for many of these bioactive species due to inefficient molecular imaging strategies. Herein, we apply on-tissue chemical derivatization (OTCD) using 4-(2-((4-bromophenethyl)dimethylammonio)ethoxy)benzenaminium bromide (4-APEBA) on a co-culture of a soil bacterium (*Bacillus subtilis* NCIB 3610) and fungus (*Fusarium* sp. DS 682) grown on agar as our model system. Using matrix-assisted laser desorption/ionization mass spectrometry imaging (MALDI-MSI), we spatially resolved more than 300 different metabolites containing carbonyl-groups within this model system. Various spatial patterns are observable of these species, which indicate possible extracellular or intercellular processes of the metabolites, and their up or down regulation during microbial interaction. The unique chemistry of our approach allowed us to bring additional confidence in accurate carbonyl identification, especially when multiple isomeric candidates were possible, and this provided the ability to generate hypotheses about the potential role of some aliphatic carbonyls in this *B. subtilis*/*Fusarium* sp. interaction. The results shown here demonstrate the utility of 4-ABEBA-based OCTD MALDI-MSI in probing interkingdom interactions directly from microbial co-cultures, and these methods will enable future microbial interactions studies with expanded metabolic coverage.

**IMPORTANCE:** The metabolic profiles within microbial biofilms and interkingdom interactions are extremely complex and serve a variety of functions, which include promoting colonization, growth, and survival within competitive and symbiotic environments. However, measuring and differentiating many of these molecules, especially in an *in-situ* fashion, remains a significant analytical challenge. We demonstrate a chemical derivatization strategy that enabled highly sensitive, multiplexed mass spectrometry imaging of over 300 metabolites from a model microbial co-culture. Notably, this approach afforded us to visualize over two dozen classes of ketone-, aldehyde-, and carboxyl-containing molecules, which were previously undetectable from colonies grown on agar. We also demonstrate that this chemical derivatization strategy can enable discrimination of isobaric and isomeric metabolites, without the need for orthogonal separation (*e.g.,* online chromatography or ion mobility). We anticipate this approach will further enhance our knowledge of metabolic regulation within microbiomes and microbial systems used in bioengineering applications.
