## Supplementary material for "Mass spectrometry imaging of natural carbonyl products directly from agar-based microbial interactions using 4-APEBA derivatization": Table S2

### Sheet: overlapping
overlapping annotation between analyses with and without EDC
formula	adduct	mz	moleculeNames
H2O	M[M]+	363.107	H2O
CH2O	M[M]+	375.107	Formaldehyde
CH4O	M[M]+	377.122	Methanol
H2O2	M[M]+	379.102	Hydrogen peroxide
CO2	M[M]+	389.086	CO2
C2H4O	M[M]+	389.122	Acetaldehyde, Ethylene oxide
CH2O2	M[M]+	391.102	Formate
C2H6O	M[M]+	391.138	Ethanol, Dimethyl ether
HClO	M[M]+	397.068	Hypochlorous acid
C3H4O	M[M]+	401.122	Acrolein, 2-Propyn-1-ol
C3H6O	M[M]+	403.138	Acetone, Propanal, Allyl alcohol, (2R)-1,2-Epoxypropane, (S)-1,2-Epoxypropane, 1,2-Epoxypropane
C2H4O2	M[M]+	405.117	Acetate, Glycolaldehyde
C3H4O2	M[M]+	417.117	Acrylic acid, Methylglyoxal, Glycidaldehyde, Propiolactone, Malonaldehyde
C3H6O2	M[M]+	419.133	Propanoate, (S)-Lactaldehyde, (R)-Lactaldehyde, 3-Hydroxypropanal, Hydroxyacetone, Lactaldehyde, Glycidol, Methyl acetate
C4H4O2	M[M]+	429.117	4-Hydroxy-2-butynal, 3-Butynoate, 2(5H)-Furanone, 2(3H)-Furanone
C3H4O3	M[M]+	433.112	Pyruvate, 3-Oxopropanoate, 3-Hydroxypropenoate, Ethylene carbonate
C4H8O2	M[M]+	433.148	Butanoic acid, Acetoin, (R)-Acetoin, Ethyl acetate, (S)-Acetoin, 2-Methylpropanoate, 1,4-Dioxane, 2-Hydroxy-2-methylpropanal
C3H6O3	M[M]+	435.128	Glycerone, (S)-Lactate, (R)-Lactate, D-Glyceraldehyde, 3-Hydroxypropanoate, Lactate, Glyceraldehyde, L-Glyceraldehyde
C4H4O3	M[M]+	445.112	Succinic anhydride
C4H6O3	M[M]+	447.128	2-Oxobutanoate, Acetoacetate, Succinate semialdehyde, 2-Methyl-3-oxopropanoate, (S)-Methylmalonate semialdehyde, (R)-Methylmalonate semialdehyde
C4H8O3	M[M]+	449.143	4-Hydroxybutanoic acid, (R)-3-Hydroxybutanoate, 3-Hydroxy-2-methylpropanoate, 4-Hydroxyacid, (S)-3-Hydroxybutanoate, 2-Hydroxybutanoic acid, (S)-3-Hydroxyisobutyrate, Methyl methoxyacetate, 2-Hydroxy-2-methylpropanoate
C6H7NO	M[M]+	454.149	2-Aminophenol, 4-Hydroxyaniline, Hydroxylaminobenzene, m-Aminophenol
C5H10O3	M[M]+	463.159	5-Hydroxypentanoate, 3-Hydroxyisovalerate
C7H6O2	M[M]+	467.133	Benzoate, Aromatic acid, 4-Hydroxybenzaldehyde, 3-Hydroxybenzaldehyde, Salicylaldehyde, Tropolone
C6H6O3	M[M]+	471.128	1,2,3-Trihydroxybenzene, Phloroglucinol, Triacetate lactone, Benzene-1,2,4-triol, 5-Hydroxymethyl-2-furaldehyde, Maltol, 4-Hydroxy-5-methyl-2-methylenefuran-3(2H)-one
C6H7NO3	M[M]+	486.139	2-Aminomuconate semialdehyde, 6-Oxo-1,4,5,6-tetrahydronicotinate, Gentianaine
C6H6O4	M[M]+	487.123	2-Hydroxymuconate semialdehyde, cis,cis-Muconate, 2-Oxo-2,3-dihydrofuran-5-acetate, cis,trans-Hexadienedioate, 1,2,3,5-Tetrahydroxybenzene, 2,5-Dihydro-5-oxofuran-2-acetate, cis,cis-4-Hydroxymuconic semialdehyde, Kojic acid, (S)-5-Oxo-2,5-dihydrofuran-2-acetate, 5-Hydroxymethyl-2-furoate, 5-(Dihydroxymethyl)furan-2-carbaldehyde
C5H6O5	M[M]+	491.118	2-Oxoglutarate, Oxaloacetate 4-methyl ester, 5-Hydroxy-2,4-dioxopentanoate, Methyloxaloacetate, Dehydro-D-arabinono-1,4-lactone, 2-Hydroxyparaconate
C6H10S2	M[M]+	491.118	Diallyl disulfide
C7H6O4	M[M]+	499.123	2,3-Dihydroxybenzoate, 3,4-Dihydroxybenzoate, 2,5-Dihydroxybenzoate, Patulin, 2,6-Dihydroxybenzoate
C7H11NO3	M[M]+	502.17	Paramethadione, 2-Hydroxyethylclavam, Ethadione, 3-Methylcrotonylglycine
C6H10O5	M[M]+	507.149	Lichenin, (R)-3,3-Dimethylmalate, 3-Ethylmalate, 2-Hydroxyadipate, (R)-2-Ethylmalate, L-Rhamnono-1,4-lactone, (2R,3S)-2,3-Dimethylmalate, 3-Hydroxy-3-methylglutarate, 2-Dehydro-3-deoxy-L-fuconate, 2-Dehydro-3-deoxy-L-rhamnonate, D-Fucono-1,4-lactone, 2-Dehydro-3-deoxy-D-fuconate, 3,6-Anhydrogalactose, 3,6-Anhydroglucose, 1,5-Anhydro-D-fructose, Diethyl pyrocarbonate, (S)-2-(Hydroxymethyl)glutarat…
C6H12O5	M[M]+	509.165	L-Rhamnose, 2-Deoxy-D-glucose, L-Rhamnulose, 6-Deoxy-D-galactose, 6-Deoxy-L-galactose, D-Rhamnose, L-Fuculose, beta-D-Fucose, beta-L-Rhamnose, L-Rhamnofuranose, alpha-L-Rhamnose, 6-Deoxy-D-glucose, 2-Deoxy-D-galactose, 1,5-Anhydro-D-glucitol, (+)-Quercitol, (-)-Viburnitol, Quinovose, 1,5-Anhydro-D-mannitol, alpha-L-Fucopyranose, beta-L-Fucopyranose, 6-Deoxy-L-altrose, 6-Deoxy-D-talose, 6-Deoxy-D-…
C7H6O5	M[M]+	515.118	Gallate
C7H9NO4	M[M]+	516.149	2,3,4,5-Tetrahydrodipicolinate, 5-Amino-5-deoxy-3-dehydroshikimate, 2-Formyloxymethylclavam, Cetoniacytone B
C7H11NO4	M[M]+	518.165	N-Acetyl-L-glutamate 5-semialdehyde, 5-Deoxy-5-aminoshikimic acid, (2S,5S)-trans-Carboxymethylproline, 2-Aminovalienone
C6H13NO5	M[M]+	524.175	D-Glucosamine, 1-Amino-1-deoxy-scyllo-inositol, D-Galactosamine, D-Mannosamine, Nojirimycin, beta-D-Glucosamine, Kanosamine, neo-Inosamine-2, L-Altrosamine, D-Allosamine, D-Gulosamine, L-Idosamine, D-Talosamine
C7H9N5O	M[M]+	524.177	7-Aminomethyl-7-carbaguanine
C10H16N2O3	M[M]+	557.212	Butabarbital
C8H15NO6	M[M]+	566.186	N-Acetyl-D-glucosamine, N-Acetyl-D-mannosamine, N-Acetyl-D-galactosamine, N-Acetylhexosamine, N-Acetyl-D-hexosamine, N-Acetyl-beta-D-glucosamine, N-Acetyl-beta-D-galactosamine, N-Acetyl-alpha-D-glucosamine, N-Acetyl-L-altrosamine, N-Acetyl-D-allosamine, N-Acetyl-D-gulosamine, N-Acetyl-L-idosamine, N-Acetyl-D-talosamine
C9H11N5O2	M[M]+	566.187	Pyrimidodiazepine
C16H21N3O3	M[M]+	648.254	N(6)-[(Indol-3-yl)acetyl]-L-lysine
C5H8O3	M[M]+	461.143	3-Methyl-2-oxobutanoic acid, 3-Oxopentanoic acid, 5-Oxopentanoate, 2-Oxopentanoic acid
C8H9NO3	M[M]+	512.154	Pyridoxal, D-4-Hydroxyphenylglycine, 3-Hydroxy-4-methylanthranilate, 3-Methoxyanthranilate, Isopyridoxal, L-4-Hydroxyphenylglycine, p-Aminosalicylic acid methyl ester, Orthoform, C20821
C6H7NO2	M[M]+	470.144	N-Ethylmaleimide, N-Furfurylformamide, 3-Hydroxyaminophenol, Aminohydroquinone, 3,6-Dihydronicotinic acid, 4-Aminocatechol
C13H18N2O2	M[M]+	579.233	Lenacil, p-Coumaroylputrescine, 3-Amino-5-[(4-hydroxyphenyl)methyl]-4,4-dimethylpyrrolidin-2-one
C6H8O4	M[M]+	489.138	2,3-Dimethylmaleate, Triacetate, Methylitaconate, 2-Methyleneglutarate, 2-Hydroxy-2-(hydroxymethyl)-2H-pyran-3(6H)-one, 1,5-Anhydro-4-deoxy-D-glycero-hex-3-en-2-ulose, 1,5-Anhydro-4-deoxy-D-glycero-hex-1-en-3-ulose
C6H10O3	M[M]+	475.159	4-Methyl-2-oxopentanoate, (S)-3-Methyl-2-oxopentanoic acid, 2-Oxohexanoic acid, (R)-Pantolactone, 3-Oxohexanoic acid, 5-Oxohexanoic acid, 6-Hydroxyhexan-6-olide, 3-Methyl-2-oxopentanoate, beta-Ketoisocaproate, Ethyl 3-oxobutanoate, (3R)-3-Methyl-2-oxopentanoic acid, Adipate semialdehyde, 1-Oxa-2-oxo-3-hydroxycycloheptane, 2-Hydroxyethyl methacrylate
C16H20N2O3	M[M]+	633.243	Methyl 2-(4-isopropyl-4-methyl-5-oxo-2-imidazolin-2-yl)-p-toluate, Methyl 6-(4-isopropyl-4-methyl-5-oxo-2-imidazolin-2-yl)-m-toluate
C4H4O	M[M]+	413.122	3-Butyn-1-al, Furan
HO2	M[M]+	378.094	Hydroperoxyl radical
C7H8O2	M[M]+	469.148	Orcinol, o-Methoxyphenol, Salicyl alcohol, 2,3-Dihydroxytoluene, 3-Hydroxybenzyl alcohol, 4-Methylcatechol, Guaiacol, p-Hydroxybenzyl alcohol
C5H9NO3	M[M]+	476.154	5-Aminolevulinate, cis-4-Hydroxy-L-proline, N-Acetyl-beta-alanine, 5-Amino-2-oxopentanoic acid, Hydroxyproline, L-Glutamate 5-semialdehyde, 2-Amino-4-oxopentanoic acid, cis-4-Hydroxy-D-proline, trans-4-Hydroxy-D-proline, (S)-4-Amino-5-oxopentanoate, trans-3-Hydroxy-L-proline, cis-3-Hydroxy-L-proline

### Sheet: with_EDC_only
annotated only when EDC is applied (COOH compounds)
CHNO	M[M]+	388.102	Cyanate	0
C3H5NO	M[M]+	416.133	Acrylamide	0
C2H2O3	M[M]+	419.096	Glyoxylate	0
C2H4O3	M[M]+	421.112	Glycolate	0
C3H6N2O	M[M]+	431.144	N-Nitrosomethylvinylamine	0
C3H8N2O	M[M]+	433.16	N,N'-Dimethylurea, N-Nitrosomethylethylamine, beta-Alaninamide	0
C4H2O3	M[M]+	443.096	Moniliformin	0
C4H8N2O	M[M]+	445.16	Gyromitrin, N-Nitrosopyrrolidine	0
C5H10O2	M[M]+	447.164	Pentanoate, 3-Methylbutanoic acid, 2-Methylbutyrate, Butyl formate	0
C4H9NO2	M[M]+	448.159	4-Aminobutanoate, N,N-Dimethylglycine, (R)-3-Amino-2-methylpropanoate, D-2-Aminobutyrate, (S)-2-Aminobutanoate, N-Methyl-L-alanine, L-3-Aminoisobutanoate, 2-Amino-2-methylpropanoate, 3-Aminoisobutyric acid, HBA, N-Ethylglycine, n-Propyl carbamate	0
C6H8O2	M[M]+	457.148	Cyclohexane-1,3-dione, cis-1,2-Dihydrobenzene-1,2-diol, trans-1,2-Dihydrobenzene-1,2-diol, Cyclohexane-1,2-dione, 1,4-Cyclohexanedione, Parasorbic acid	0
C5H10N2O	M[M]+	459.175	N-Nitrosopiperidine, L-Prolinamide	0
C4H4O4	M[M]+	461.107	Fumarate, Maleic acid, Formylpyruvate	0
C5H11NO2	M[M]+	462.175	L-Valine, 5-Aminopentanoate, Betaine, D-Norvaline, L-Norvaline, 2-Amino-2-methylbutanoate, D-Valine, Amyl nitrite, 4-Methylaminobutyrate, Valine	0
C4H6O4	M[M]+	463.123	Succinate, Methylmalonate, Methyl oxalate, (3R)-3-Hydroxy-4-oxobutanoate	0
C4H9NO3	M[M]+	464.154	L-Threonine, L-Homoserine, D-Threonine, 2-Methylserine, 4-Amino-3-hydroxybutanoate, L-Allothreonine, (-)-erythro-(2R,3R)-Dihydroxybutylamide, D-Allothreonine	0
C2H5O4P	M[M]+	469.089	Phosphonoacetaldehyde	0
C7H10O2	M[M]+	471.164	Toluene-cis-dihydrodiol, 1-Cyclohexenecarboxylic acid	0
C6H12N2O	M[M]+	473.191	L-Lysine 1,6-lactam, D-2-Aminohexano-6-lactam, (S)-Piperidine-2-carboxamide	0
C5H7NO3	M[M]+	474.139	4-Oxoproline, 5-Oxoproline, 5-Oxo-D-proline, L-1-Pyrroline-3-hydroxy-5-carboxylate, 1-Pyrroline-4-hydroxy-2-carboxylate, L-beta-Ethynylserine	0
C6H14N2O	M[M]+	475.207	N-Acetylputrescine, N-Nitrosodi-n-propylamine	0
C4H7NO4	M[M]+	478.134	L-Aspartate, D-Aspartate, Aspartate, Iminodiacetate	0
C4H6O5	M[M]+	479.118	(S)-Malate, (R)-Malate, Malate, 3-Dehydro-L-threonate, 3-Dehydro-L-erythronate, 2-Dehydro-D-erythronate, 2-Dehydro-L-erythronate	0
C8H8O2	M[M]+	481.148	Phenyl acetate, Toluate, 4-Hydroxyphenylacetaldehyde, Benzylformate, 3,4-Dihydroxystyrene, 3-Vinylcatechol, Phenylacetic acid, 2-Hydroxyacetophenone, m-Methylbenzoate, o-Toluate, 4'-Hydroxyacetophenone, p-Anisaldehyde, 3-Methylsalicylaldehyde, Phenyl acetate, Methyl benzoate, 4-Hydroxy-3-methylbenzaldehyde	0
C7H6O3	M[M]+	483.128	4-Hydroxybenzoate, 3-Hydroxybenzoate, Salicylate, Gentisate aldehyde, Sesamol, 3,4-Dihydroxybenzaldehyde, 2-Hydroxy-5-methylquinone	0
C6H15N3O	M[M]+	490.218	L-Lysinamide	0
C5H9NO4	M[M]+	492.149	L-Glutamate, D-Glutamate, Glutamate, O-Acetyl-L-serine, L-threo-3-Methylaspartate, N-(Carboxymethyl)-D-alanine, 3-Aminopentanedioate, L-4-Hydroxyglutamate semialdehyde, 2-Oxo-4-hydroxy-5-aminovalerate, N-Methyl-D-aspartic acid	0
C5H8O5	M[M]+	493.133	D-Arabinono-1,4-lactone, 2-Dehydro-3-deoxy-L-arabinonate, Citramalate, (R)-2-Hydroxyglutarate, L-Arabinono-1,4-lactone, D-Xylonolactone, (R)-2-Methylmalate, (S)-2-Methylmalate, 2-Hydroxyglutarate, D-Xylono-1,4-lactone, L-Xylono-1,4-lactone, (S)-2-Hydroxyglutarate, 2-Dehydro-3-deoxy-D-xylonate, L-Arabinono-1,5-lactone, L-threo-3-Methylmalate, D-threo-3-Methylmalate, D-erythro-3-Methylmalate, D-Api…	0
C7H13NO3	M[M]+	504.186	5-Acetamidopentanoate, (-)-Betonicine, 3-Hydroxystachydrine, Calystegin A3, Turicine	0
C6H8O5	M[M]+	505.133	2-Oxoadipate, 3-Oxoadipate, 3D-3,5/4-Trihydroxycyclohexane-1,2-dione, D-2,3-Diketo 4-deoxy-epi-inositol, 2-Formylglutarate, 2,4-Diketo-3-deoxy-L-fuconate	0
C6H11NO4	M[M]+	506.165	L-2-Aminoadipate, N-Methyl-L-glutamate, O-Acetyl-L-homoserine, beta-Alanopine, Alanopine, L-Glutamate methylester, 4-Methyl-L-glutamate, 3-Amino-2,3-dideoxy-scyllo-inosose, D-Alanyl-(R)-lactate	0
C8H8O4	M[M]+	513.138	Homogentisate, 3,4-Dihydroxyphenylacetate, Orsellinate, (S)-4-Hydroxymandelate, 4-Hydroxypheoxyacetate, (R)-4-Hydroxymandelate, 3,4-Dihydroxymandelaldehyde, 2,6-Dihydroxyphenylacetate, Vanillate, 2-Hydroxy-6-oxoocta-2,4,7-trienoate, 2,6-Dimethoxybenzoquinone, 4-Hydroxymandelate, 4-Hydroxymethylsalicylate, 1,2-Dihydrophthalic acid, 2-Acetylphloroglucinol	0
C6H9NO5	M[M]+	520.144	N-Acetyl-L-aspartate, N-Formyl-L-glutamate, 2-Amino-3-oxoadipate	0
C7H12O5	M[M]+	521.165	3-Propylmalate, alpha-Isopropylmalate, (R)-2-(n-Propyl)-malate, (2R,3S)-3-Isopropylmalate, 2-Propylmalate, Validone	0
C7H9NO5	M[M]+	532.144	2-(Acetamidomethylene)succinate, (2S,4S)-4-Hydroxy-2,3,4,5-tetrahydrodipicolinate	0
C8H13NO4	M[M]+	532.181	6-Acetamido-3-oxohexanoate, 6-Acetamido-2-oxohexanoate, N-(3-(S)-Hydroxybutyryl)homoserine lactone, N2-Acetyl-L-aminoadipate semialdehyde, N-(3-Hydroxybutanoyl)-L-homoserine lactone	0
C7H11NO5	M[M]+	534.16	N-Acetyl-L-glutamate, L-2-Amino-6-oxoheptanedioate, AminoDHQ	0
C8H19N3O2	M[M]+	534.244	Carboxyspermidine	0
C6H8O7	M[M]+	537.123	Citrate, Isocitrate, (1R,2S)-1-Hydroxypropane-1,2,3-tricarboxylate, 5-Dehydro-4-deoxy-D-glucarate, 2,5-Didehydro-D-gluconate, Carboxymethyloxysuccinate, 2-Dehydro-3-deoxy-D-glucarate, (4R,5S)-4,5,6-Trihydroxy-2,3-dioxohexanoate, (1S,2S)-1-Hydroxypropane-1,2,3-tricarboxylate, D-Galactaro-1,5-lactone, D-Glucaro-1,5-lactone, D-Galactaro-1,4-lactone, (2S,3R)-2,3-Dihydroxy-5-oxohexanedioate, D-Glucaro…	0
C7H12O6	M[M]+	537.159	Quinate, 2D-5-O-Methyl-2,3,5/4,6-pentahydroxycyclohexanone, Valiolone, 2-epi-5-epi-Valiolone, 5-epi-Valiolone, 2-epi-Valiolone	0
C8H13NO5	M[M]+	548.175	N2-Acetyl-L-aminoadipate	0
C8H15NOS2	M[M]+	550.156	Lipoamide	0
C7H10O7	M[M]+	551.139	(R)-2-Hydroxybutane-1,2,4-tricarboxylate, 2-Methylcitrate, (2S,3R)-3-Hydroxybutane-1,2,3-tricarboxylate, Homoisocitrate	0
C8H14O2S2	M[M]+	551.14	Lipoate, (R)-Lipoate	0
C10H11NO4	M[M]+	554.165	N-Benzyloxycarbonylglycine, p-Hydroxyphenylacetylglycine, 3-Carbamoyl-2-phenylpropionic acid	0
C9H9NO5	M[M]+	556.144	DIMBOA, 5-(2'-Formylethyl)-4,6-dihydroxypicolinate, Betalamic acid	0
C9H13NO5	M[M]+	560.175	Succinylproline	0
C10H9N5O	M[M]+	560.177	Kinetin	0
C9H16N2O4	M[M]+	561.207	gamma-Glutamyl-gamma-aminobutyraldehyde	0
C10H11N5O	M[M]+	562.192	Pymetrozine	0
C8H15N3O4	M[M]+	562.202	N-Acetyl-L-citrulline	0
C12H14N2O2	M[M]+	563.202	N-Acetylserotonin, Abrine, Primidone, L-2-Methyltryptophan, (S)-Mephenytoin	0
C8H13NO6	M[M]+	564.17	O-Succinyl-L-homoserine, N-Acetyl-D-mannosaminolactone	0
C8H12O7	M[M]+	565.154	(R)-(Homo)2-citrate, (-)-threo-Iso(homo)2-citrate	0
C10H11NO5	M[M]+	570.16	4-Amino-4-deoxychorismate, 2-Amino-2-deoxyisochorismate, 4-Amino-4-deoxyprephenate	0
C14H28O2	M[M]+	573.305	Tetradecanoic acid	0
C15H30O2	M[M]+	587.321	Pentadecanoic acid, 12-Methyltetradecanoic acid	0
C9H13NO7	M[M]+	592.165	N-Succinyl-L-glutamate	0
C14H18O4	M[M]+	595.217	Diisopropyl phthalate, Di-n-propylphthalate	0
C12H13NO5	M[M]+	596.175	N-Feruloylglycine	0
C15H24O3	M[M]+	597.269	Cuauhtemone, Juvenile hormone III acid, Sugetriol, Kikkanol C, Kikkanol E, Indicumenone	0
C16H30O2	M[M]+	599.321	(9Z)-Hexadecenoic acid, Sapienic acid	0
C16H32O2	M[M]+	601.336	Hexadecanoic acid	0
C10H14N2O6	M[M]+	603.181	(1-Ribosylimidazole)-4-acetate, Spongothymidine, L-gamma-Glutamyl-(3R)-L-beta-ethynylserine	0
C10H15NO7	M[M]+	606.181	Hymexazol O-glucoside, Hymexazol N-glucoside	0
C13H10O6	M[M]+	607.144	Maclurin, 2-Hydroxy-6-oxo-6-(2-carboxyphenyl)-hexa-2,4-dienoate	0
C15H20O4	M[M]+	609.232	Abscisate, Amaralin, Artemisiifolin, Baileyin, Chamissonin, Coronopilin, Florilenalin, Geigerin, Granilin, Hymenolin, Ludovicin A, Michelenolide, Pleniradin, Plenolin, Ridentin, Salonitenolide, Vermeerin, Vulgarin, Hirsutic acid C, Illudin S, Phomenone, Ascosalitoxin, (-)-Abscisic acid, Pentalenolactone D, Neopentalenolactone D	0
C10H12FN5O3	M[M]+	614.188	5'-Deoxy-5'-fluoroadenosine	0
C17H34O2	M[M]+	615.352	Methyl palmitate	0
C12H23N3O4	M[M]+	618.265	(2R,3R)-3-Methylglutamyl-5-semialdehyde-N6-lysine	0
C10H13NO8	M[M]+	620.16	3-beta-D-Glucopyranuronosyloxy-5-methylisoxazole, C20911	0
C10H16N2O7	M[M]+	621.192	Glutamyl-glutamic acid, (5-L-Glutamyl)-L-glutamate, C20912	0
C18H16OSi	M[M]+	621.193	Triphenylsilanol	0
C14H18N2O4	M[M]+	623.223	alpha-Ribazole, Oxadixyl	0
C18H30O2	M[M]+	623.321	(6Z,9Z,12Z)-Octadecatrienoic acid, (9Z,12Z,15Z)-Octadecatrienoic acid, Crepenynate, (9Z,11E,13E)-Octadecatrienoic acid, Punicic acid, 5beta-Estrane-3alpha,17beta-diol	0
C18H32O2	M[M]+	625.336	Linoleate, Rumenic acid, Chaulmoogric acid, Malvalic acid, Stearolic acid	0
C18H34O2	M[M]+	627.352	(9Z)-Octadecenoic acid, (9E)-Octadecenoic acid, (6Z)-Octadecenoic acid, (11E)-Octadecenoic acid, omega-Cycloheptylundecanoic acid, cis-Vaccenic acid	0
C18H36O2	M[M]+	629.368	Octadecanoic acid, Isooctadecanoic acid	0
C14H13NO6	M[M]+	636.17	Lycoricidine	0
C18H30O3	M[M]+	639.316	(9Z)-(13S)-12,13-Epoxyoctadeca-9,11-dienoic acid, 8-[(1R,2R)-3-Oxo-2-{(Z)-pent-2-enyl}cyclopentyl]octanoate, 8-(5-Hexyl-furan-2-yl)-octanoic acid, 13-OxoODE, 9-OxoODE, 13(S)-HOT, 9(S)-HOT, 2(R)-HOT, 17-Hydroxylinolenic acid, Colneleate, Juvenile hormone I	0
C18H32O3	M[M]+	641.331	(9Z,12Z)-(8R)-Hydroxyoctadeca-9,12-dienoic acid, Vernolic acid, 13(S)-HODE, 9(S)-HODE, 9(10)-EpOME, 12(13)-EpOME, 18-Oxooleate	0
C20H28O2	M[M]+	645.305	Retinoate, 13-cis-Retinoic acid, Spruceanol, Dehydroabietic acid, 19-Norprogesterone, 19-Nor-17alpha-pregn-5(10)-en-20-yne-3alpha,17beta-diol, 17beta-Hydroxy-17-methylandrosta-4,9(11)-dien-3-one, 17beta-Hydroxy-2-methylandrost-1,4-dien-3-one, A-Norpregn-3(5)-ene-2,20-dione, 17beta-Hydroxy-7alpha-methylandrost-1,4-diene-3-one, 17alpha-Methyl-17beta-hydroxyandrosta-4,6-dien-3-one, 9-cis-Retinoic ac…	0
C10H17N3O6S	M[M]+	652.18	Glutathione	0
C18H13NO4	M[M]+	652.181	Stealthin C	0
C15H23N3O4	M[M]+	654.265	Isopropalin	0
C20H13N3O	M[M]+	656.202	K-252c	0
C18H30O5	M[M]+	671.305	2,3-Dinor-8-iso prostaglandin F2alpha	0
C24H24O	M[M]+	673.279	4-(3,5-Diphenylcyclohexyl)phenol	0
C10H19O6PS2	M[M]+	675.132	Malathion	0
C10H11N4O7P	M[M]+	675.133	3',5'-Cyclic IMP	0
C15H19ClN4O3	M[M]+	683.211	Dimefuron	0
C20H18O5	M[M]+	683.211	(-)-Glyceollin I, Glepidotin A, 2-Isoprenylemodin, (-)-Glyceollin II, Wighteone, 6-(3,3-DMA)galangin, 8-(1,1-Dimethylallyl)galangin, Glyceollin III, Demethoxycurcumin	0
C20H20O6	M[M]+	701.222	Kievitone, Plaunol B, Cubebin, Coniferyl ferulate, Leachianone G, Norsolorinic acid anthrone, Pluviatolide, (+)-Piperitol	0
C20H30N2O4	M[M]+	707.317	Calpeptin	0
C16H18O11	M[M]+	731.181	O-Feruloylgalactarate	0
C15H16F5NO2S2	M[M]+	746.15	Dithiopyr	0
C14H16ClN5O5S	M[M]+	746.152	Triasulfuron	0
C21H20O11	M[M]+	793.197	Quercitrin, Isoorientin, Luteolin 7-O-beta-D-glucoside, Carthamone, Fisetin 8-C-glucoside, Orientin, Kaempferol 3-O-glucoside, Kaempferol-3-O-galactoside, Aureusidin 6-O-glucoside, Plantaginin	0
C21H20O12	M[M]+	809.192	Quercetin 3-O-glucoside, Gossypetin 8-rhamnoside, Hyperin, Myricitrin, Quercimeritrin, Bracteatin 6-O-glucoside, 6-Hydroxyluteolin 7-glucoside	0

### Sheet: without EDC_only
annotated only when no EDC is applied (no COOH componds)
C7H15NO3	M[M]+	506.201	L-Carnitine, (S)-Carnitine
Mg	M[M]+	369.081	Magnesium cation
O2	M[M]+	377.086	Oxygen, Superoxide
CH4S	M[M]+	393.099	Methanethiol
C2H2O2	M[M]+	403.102	Glyoxal
C3H8O	M[M]+	405.154	Propan-2-ol, Propane-1-ol
H2CO3	M[M]+	407.096	Carbonic acid
C2H6O2	M[M]+	407.133	Ethylene glycol, Glycol
C4H6O2	M[M]+	431.133	Diacetyl, gamma-Butyrolactone, 2-Butenoate, 2-Butyne-1,4-diol, Cyclopropanecarboxylate, Succinic aldehyde, beta-Butyrolactone, Vinyl acetate, Methyl acrylate
C5H5NO	M[M]+	440.133	2-Hydroxypyridine
C5H6O2	M[M]+	443.133	Furfuryl alcohol, Tulipalin A
C5H8O2	M[M]+	445.148	5-Valerolactone, Tiglic acid, Glutaral, Methyl methacrylate, Pentane-2,4-dione, Ethyl acrylate
C4H7NO2	M[M]+	446.144	1-Aminocyclopropane-1-carboxylate, Homoserine lactone, Diacetylmonoxime, L-Azetidine 2-carboxylic acid, 3-Oxobutanamide, 2-Aminobut-2-enoate, N-Methylolacrylamide, L-Homoserine lactone, Methylaminoacrylate, 2-Iminobutanoate
C6H6O2	M[M]+	455.133	Catechol, Hydroquinone, Resorcinol, Benzenediol, 5-Methyl-2-furaldehyde, Catechol
C6H9NO	M[M]+	456.164	N-Vinyl-2-pyrrolidone
C6H10S	M[M]+	459.146	Diallyl sulfide
C6H4O3	M[M]+	469.112	2-Hydroxy-1,4-benzoquinone, Furan-2,5-dicarbaldehyde
C6H9NO2	M[M]+	472.159	(S)-2,3,4,5-Tetrahydropyridine-2-carboxylate, Delta1-Piperideine-2-carboxylate, L-Baikiain, alpha-(Methylenecyclopropyl)glycine, Guvacine, Isoguvacine
C6H8O3	M[M]+	473.143	Dihydro-4,4-dimethyl-2,3-furandione, Dihydrophloroglucinol, (4E)-2-Oxohexenoic acid, 2-Hydroxy-cis-hex-2,4-dienoate, (2Z,4Z)-2-Hydroxyhexa-2,4-dienoate, 5-Hydroxymethylfurfuryl alcohol, 4-Hydroxy-2,5-dimethylfuran-3(2H)-one
C5H8O4	M[M]+	477.138	Glutarate, 2-Acetolactate, Deoxyribonolactone, 4-Hydroxy-2-oxopentanoate, 2-(Hydroxymethyl)-4-oxobutanoate, 3-Hydroxy-3-methyl-2-oxobutanoic acid, (S)-2-Acetolactate, (S)-4,5-Dihydroxypentane-2,3-dione
C5H10O4	M[M]+	479.154	Deoxyribose, 2-Deoxy-L-arabinose, 2,3-Dihydroxy-3-methylbutanoate, (R)-2,3-Dihydroxy-3-methylbutanoate, 1-Deoxy-D-xylulose, 2-Deoxy-alpha-D-ribopyranose, 5-Deoxy-D-ribose
C6H6N4	M[M]+	479.155	Dihydropteridine
C7H7NO2	M[M]+	482.144	Anthranilate, 4-Aminobenzoate, N-Methylnicotinate, 4-Nitrotoluene, 3-Nitrotoluene, 2-Nitrotoluene
C6H5NO3	M[M]+	484.123	4-Nitrophenol, 6-Hydroxynicotinate, 2-Nitrophenol, 3-Nitrophenol, 3-Hydroxypicolinic acid
C7H13NO2	M[M]+	488.191	(E)-4-(Trimethylammonio)but-2-enoate, Stachydrine, D-Proline betaine
C6H10O4	M[M]+	491.154	2-Aceto-2-hydroxybutanoate, Mevaldate, 2-Dehydropantoate, (R)-4-Dehydropantoate, 3-Hydroxy-3-methyl-2-oxopentanoic acid, (S)-2-Aceto-2-hydroxybutanoate, Adipate, 4-Hydroxy-2-oxohexanoic acid, (R)-3-Hydroxy-3-methyl-2-oxopentanoate, 3-Hydroxy-5-oxohexanoate
C6H12O4	M[M]+	493.17	(R)-Mevalonate, (R)-Pantoate, (S)-Mevalonate, 3,6-Dideoxy-L-galactose, 2,3-Dihydroxy-3-methylpentanoate, (R)-2,3-Dihydroxy-3-methylpentanoate, Abequose, D-Digitoxose, Olivose, Paratose, Tyvelose, Ascarylose
C5H10O5	M[M]+	495.149	D-Ribose, D-Xylose, D-Arabinose, L-Arabinose, D-Ribulose, D-Xylulose, L-Xylulose, D-Lyxose, L-Ribulose, Xylose, D-Apiose, L-Lyxose, L-Xylose, beta-D-Xylose, alpha-D-Lyxose, alpha-D-Xylose, beta-L-Arabinose, alpha-L-Arabinose, Ribulose, L-Arabinofuranose, beta-D-Apiose, beta-D-Ribopyranose, alpha-D-Ribulose, L-Arabinose, beta-D-Ribofuranose, D-Apiofuranose, beta-L-Arabinofuranose, D-Ribose, D-Arab…
C6H14S2	M[M]+	495.15	Dipropyl disulfide
C9H9NO2	M[M]+	508.159	3-Methyldioxyindole, 4-Oxo-1-(3-pyridyl)-1-butanone
C7H4O5	M[M]+	513.102	2-Oxo-3-(5-oxofuran-2-ylidene)propanoate
C10H16O2	M[M]+	513.211	6-Oxocineole, 1,2-Campholide, (+)-exo-5-Hydroxycamphor, Iridodial, (Z)-3,5-Hexadienyl butyrate, Lilac aldehyde, Tiglyl tiglate, (+)-Iridodial, Iridomyrmecin, cis-trans-Nepetalactol, Ascaridole, Chrysanthemic acid, Diosphenol, (4R,7R)-4-Isopropenyl-7-methyl-2-oxo-oxepanone, (3S,6R)-6-Isopropenyl-3-methyl-2-oxo-oxepanone, (4S,7R)-4-Isopropenyl-7-methyl-2-oxo-oxepanone, (3S,6S)-6-Isopropenyl-3-methy…
C10H18O2	M[M]+	515.227	6-endo-Hydroxycineole, (E)-3,7-Dimethylocta-1,6-diene-3,8-diol, Limonene-1,2-diol, (+)-Neomatatabiol, Citronellate, (6E)-8-Hydroxygeraniol, p-Menth-8-ene-1,2-diol, (4R,7S)-7-Isopropyl-4-methyloxepan-2-one, 7-Isopropyl-4-methyloxepan-2-one, 8-Methyl-6-nonenoic acid, (1R,2R,4S)-Limonene-1,2-diol, 2-exo-Hydroxy-1,8-cineole, (S)-3-Acetyloctanal
C6H12N2O4	M[M]+	521.176	D-Alanyl-D-serine, Ethylenediamine-N,N'-diacetic acid
C8H8O5	M[M]+	529.133	3,4-Dihydroxymandelate, 3-O-Methylgallate
C10H16O3	M[M]+	529.206	5-exo-Hydroxy-1,2-campholide, 1,6,6-Trimethyl-2,7-dioxabicyclo[3.2.2]nonan-3-one, 4,5-Dihydro-5,5-dimethyl-4-(3-oxobutyl)furan-2(3H)-one, (3R)-3-Isopropenyl-6-oxoheptanoate, (3S)-3-Isopropenyl-6-oxoheptanoate, (4R)-7-Hydroxy-4-isopropenyl-7-methyl-2-oxo-oxepanone, (4S)-7-Hydroxy-4-isopropenyl-7-methyl-2-oxo-oxepanone, [(1S)-4-Hydroxy-2,2,3-trimethylcyclopent-3-enyl]acetate, 7-Deoxyloganetic alcoh…
C7H6O6	M[M]+	531.113	3-Carboxy-cis,cis-muconate, 2-Carboxy-2,5-dihydro-5-oxofuran-2-acetate, Maleylpyruvate, 3-Fumarylpyruvate, 2-Carboxy-cis,cis-muconate, 3-Carboxy-2-hydroxymuconate semialdehyde, 4-Carboxy-2-hydroxymuconate semialdehyde, 3-Carboxy-2,5-dihydro-5-oxofuran-2-acetate, 2-Hydroxy-2-hydropyrone-4,6-dicarboxylate
C12H6O3	M[M]+	543.128	Naphthalic anhydride
C5H12ClN2O2P	M[M]+	543.129	Dechloroethylcyclophosphamide, 2-Dechloroethylifosfamide
C11H16N2O2	M[M]+	553.217	Pilocarpine, Aminocarb, 4-Dimethylamino-L-phenylalanine
C10H14N4S	M[M]+	567.19	6-(Pentylthio)purine
C13H10O4	M[M]+	575.154	2,4,6-Trihydroxybenzophenone, 2-Hydroxy-4-(1-oxo-1,3-dihydro-2H-inden-2-ylidene)-but-2-enoic acid, 2-Hydroxy-4-(2-oxo-1,3-dihydro-2H-inden-1-ylidene)but-2-enoic acid, Visnagin, Bis-noryangonin, 2,3-Dihydroxy-2'-carboxybiphenyl, 4-Hydroxyphenyl-4-hydroxybenzoate
C12H12N2O3	M[M]+	577.181	Nalidixic acid, Phenobarbital, Oxabetrinil
C13H20N2O2	M[M]+	581.249	Procaine, Metabutethamine
C15H18N4	M[M]+	599.249	Ferimzone
C6H13O9P	M[M]+	605.126	D-Fructose 6-phosphate, D-Glucose 6-phosphate, D-Glucose 1-phosphate, D-Mannose 6-phosphate, alpha-D-Galactose 1-phosphate, D-Mannose 1-phosphate, beta-D-Glucose 1-phosphate, alpha-D-Glucose 6-phosphate, Hexose 1-phosphate, D-Fructose 1-phosphate, D-Tagatose 6-phosphate, D-Galactose 6-phosphate, alpha-D-Hexose 1-phosphate, beta-D-Glucose 6-phosphate, Inositol 1-phosphate, Sorbose 1-phosphate, D-A…
C7H17O4PS2	M[M]+	605.127	Oxydeprofos
C14H12O5	M[M]+	605.165	Khellin
C10H17N3O6	M[M]+	620.208	(5-L-Glutamyl)-L-glutamine, N-Succinyl-L-citrulline
C18H20O3	M[M]+	629.237	Allogibberic acid, 16-Ketoestrone, alpha,alpha'-Diethyl-3,4,4'-stilbenetriol, (+)-Larreatricin
C14H10O9	M[M]+	667.129	Digallate
C21H26O3	M[M]+	671.284	AA861, Moxestrol, Pregna-4,16-diene-3,11,20-trione
C11H19N3O7S	M[M]+	682.19	S-(Hydroxymethyl)glutathione
C19H15NO5	M[M]+	682.191	Atheroline
C17H18N2O6	M[M]+	691.213	Nifedipine, Miraxanthin-V
C16H16NO6P	M[M]+	694.168	m-Carboxyphenyl phenylacetamidomethylphosphonate
C11H19NO9S2	M[M]+	718.146	Gluconapin
